# Lineage Memory and Convergent Adaptation Dictate the Single-Cell and Spatial Architecture of Brain Malignancies

**DOI:** 10.64898/2026.06.15.732237

**Authors:** Fei Wang, Xiaodong Pang, Chen Yang, Run Huang, Wenqian Cao, Yuhan Bai, Haohao Qiu, Juyi Zhang, Bixi Gao, Chao Ma, Yanbo Yang, Shengkai Yang, Dengfeng Lu, Zhouqing Chen, Xiaoou Sun, Zhong Wang

**Author notes:** Correspondence: **Zhong Wang**, **Dengfeng Lu**, **Zhouqing Chen**, **Xiaoou Sun**. Fei Wang, Xiaodong Pang and Chen Yang contributed equally to this work.

## Abstract

How diverse cancer lineages navigate the draconian central nervous system environment—whether constrained by ancestral ontogeny or driven by convergent adaptation—remains a fundamental biological paradox. To decode this, we integrated extensive in-house and public resources to construct the largest single-cell atlas of primary and secondary brain malignancies (>550,000 cells). We demonstrate that malignant cells balance strict lineage imprinting with shared brain-adaptive programs, powerfully converging upon a dominant pan-cancer mesenchymal (MES)-like state alongside a SYT1+ pioneer subpopulation exploiting neuronal mimicry. Concurrently, the microenvironment undergoes lineage-constrained divergence. The myeloid landscape shifts from a resident-dominated architecture in gliomas to extensive blood-borne infiltration in metastases. Lymphoid responses parallel this, crowning laryngocarcinoma as an ultra-hot subtype and revealing that massive T cell influx in highly infiltrated niches is paradoxically driven into terminal exhaustion, contrasting with severe immune exclusion in cold tumors. Furthermore, stromal-vascular adaptation couples pro-angiogenic tip-endothelial activation with a dynamic opposition between structural extracellular matrix (ECM) deposition and focal proteolytic degradation. Anchored by the pan-cancer MES adaptation, we leveraged subcellular spatial transcriptomics to redefine the microenvironment around four MES-like architectural niches, mapping an evolutionary trajectory from perivascular entry to immunosuppressive stromal remodeling. Finally, projecting these architectures onto independent clinical cohort establishes the MES-S2 proliferative niche as the primary driver of severe clinical deterioration across both transcriptomic and proteomic dimensions.
