## Supplementary material for "Lineage Memory and Convergent Adaptation Dictate the Single-Cell and Spatial Architecture of Brain Malignancies": Table S1

### Sheet: Overview
Type and source of datasets in the study
Type	Research title	Source (Journal_Author_Year)	PMID	DOI	Samples
In-house data		GusuCohort			23
public data	Single-cell RNA sequencing demonstrates the molecular and cellular reprogramming of metastatic lung adenocarcinoma	NatCommun_Kim_2020	32385277	10.1038/s41467-020-16164-1	10
	Single-Cell Characterization of the Immune Microenvironment of Melanoma Brain and Leptomeningeal Metastases	ClinCancerRes_Smalley_2021	34035069	10.1158/1078-0432.CCR-21-1694	10
	Dissecting the treatment-naive ecosystem of human melanoma brain metastasis	Cell_Biermann_2022	35803246	10.1016/j.cell.2022.06.007	26
	Single-cell RNA sequencing reveals cellular and molecular reprograming landscape of gliomas and lung cancer brain metastases	ClinTranslMed_Sun_2022	36336787	10.1002/ctm2.1101	6
	Microenvironmental landscape of human melanoma brain metastases in response to immune checkpoint inhibition	CancerImmunolRes_Alvarez-Breckenridge_2022	35706413	10.1158/2326-6066.CIR-21-0870	25
	Cellular architecture of human brain metastases	Cell_Gonzalez_2022	35063085	10.1016/j.cell.2021.12.043	12
	TIMP1 mediates astrocyte-dependent local immunosuppression in brain metastasis acting on infiltrating CD9+ T cells	CancerDiscov_Priego_2024	39354883	10.1158/2159-8290.CD-24-0134	2
	Single-cell atlas profiling revealed cellular characteristics and dynamic changes after PD-1 blockade therapy of brain metastases from laryngeal squamous cell carcinoma	MolCellBiochem_Zou_2024	39085744	10.1007/s11010-024-05064-3	2
	Comprehensive integrated single-cell RNA sequencing analysis of brain metastasis and glioma microenvironment: Contrasting heterogeneity landscapes	PLosOne_Sajjadi_2024	39058687	10.1371/journal.pone.0306220	5
	Single-cell and spatial genomic landscape of non-small cell lung cancer brain metastases	NatureMedicine_Somnath_2025	40016452	10.1038/s41591-025-03530-z	31
	Dissecting the cellular architecture of breast cancer brain metastases reveals prognostically distinct immune landscapes	CancerCell_Jassowicz_2026	42049023	10.1016/j.ccell.2026.03.016	28

### Sheet: Detailed information
Information of scRNA-seq dataset in the study
Source (Journal_Author_Year)	Patient ID	Primary tumor	Sequencing modalities	Cell count
GusuCohort	BrM13	lung	scRNA	8045
	Gusu30	glioma	scRNA	9866
	Gusu35	glioma	scRNA	9016
	BrM14	lung	scRNA	9904
	Gusu41	glioma	scRNA	14907
	Gusu28	glioma	scRNA	8228
	Gusu27	glioma	scRNA	10027
	Gusu39	glioma	scRNA	9126
	BrM06	stomach	scRNA	7259
	BrM15	lung	scRNA	8910
	Gusu36	glioma	scRNA	9772
	Gusu25	glioma	scRNA	10809
	BrM11	lung	scRNA	8609
	Gusu31	glioma	scRNA	13290
	BrM08	laryngeal	scRNA	12147
	BrM07	lung	scRNA	10746
	Gusu29	glioma	scRNA	11189
	Gusu38	glioma	scRNA	11711
	Gusu20	glioma	scRNA	12031
	Gusu33	glioma	scRNA	12040
	Gusu23	glioma	scRNA	8756
	Gusu34	glioma	scRNA	11143
	Gusu32	glioma	scRNA	10220
NatCommun_Kim_2020	NS02	lung	scRNA	1830
	NS03	lung	scRNA	1573
	NS04	lung	scRNA	869
	NS06	lung	scRNA	764
	NS07	lung	scRNA	4091
	NS12	lung	scRNA	1837
	NS13	lung	scRNA	3451
	NS16	lung	scRNA	962
	NS17	lung	scRNA	738
	NS19	lung	scRNA	2195
ClinCancerRes_Smalley_2021	MB-04	skin	scRNA	254
	MB-05	skin	scRNA	236
	MB-08	skin	scRNA	224
	MB-09	skin	scRNA	204
	MB-10	skin	scRNA	235
	MB-12	skin	scRNA	1118
	MB-14	skin	scRNA	1332
	MB-15	skin	scRNA	1441
	MB-17	skin	scRNA	1019
	MB-20	skin	scRNA	1451
Cell_Biermann_2022	MBM01_sc_CD45pos	skin	scRNA	3148
	MBM02_sc_CD45neg	skin	scRNA	1429
	MBM02_sc_CD45pos	skin	scRNA	3462
	MBM03_sc_CD45neg	skin	scRNA	2356
	MBM03_sc_CD45pos	skin	scRNA	2320
	MBM04_sc_CD45neg	skin	scRNA	1072
	MBM04_sc_CD45pos	skin	scRNA	3145
	MBM05_sc_CD45neg	skin	scRNA	1170
	MBM05_sc_CD45pos	skin	scRNA	4307
	MBM05_sn	skin	snRNA	1658
	MBM06_sn	skin	snRNA	1181
	MBM07_sn	skin	snRNA	2498
	MBM08_sn	skin	snRNA	2423
	MBM09_sn	skin	snRNA	1121
	MBM10_sn	skin	snRNA	404
	MBM11_sn	skin	snRNA	2159
	MBM12_sn	skin	snRNA	2091
	MBM13_sn	skin	snRNA	756
	MBM14_sn	skin	snRNA	2677
	MBM15_sn	skin	snRNA	3570
	MBM16_sn	skin	snRNA	792
	MBM17_sn	skin	snRNA	4966
	MBM18_sn	skin	snRNA	3053
	MBM19_sn	skin	snRNA	872
	MBM20_sn	skin	snRNA	1137
	MBM21_sn	skin	snRNA	4354
ClinTranslMed_Sun_2022	GSM6112137	lung	scRNA	1067
	GSM6112138	lung	scRNA	1351
	GSM6112140	lung	scRNA	863
	GSM6112141	lung	scRNA	843
	GSM6112142	lung	scRNA	1898
	GSM6112145	lung	scRNA	647
CancerImmunolRes_AlvarezBreckenridge_2022	MEL001	skin	scRNA	374
	MEL002	skin	scRNA	266
	MEL004	skin	scRNA	527
	MEL006	skin	scRNA	290
	MEL008	skin	scRNA	338
	MEL009	skin	scRNA	294
	MEL010	skin	scRNA	442
	MEL014	skin	scRNA	275
	MEL015	skin	scRNA	350
	MEL016	skin	scRNA	361
	MEL017	skin	scRNA	187
	MEL018	skin	scRNA	276
	MEL019	skin	scRNA	186
	MEL020	skin	scRNA	203
	MEL021	skin	scRNA	532
	MEL022	skin	scRNA	360
	MEL023	skin	scRNA	299
	MEL024	skin	scRNA	265
	MEL025	skin	scRNA	380
	MEL026	skin	scRNA	154
	MEL027	skin	scRNA	224
	MEL028	skin	scRNA	379
	MEL029	skin	scRNA	222
	MEL031	skin	scRNA	286
	MEL033	skin	scRNA	191
Cell_Gonzalez_2022	GSM5645888	skin	scRNA	1166
	GSM5645889	skin	scRNA	6347
	GSM5645890	skin	scRNA	2577
	GSM5645892	breast	scRNA	5953
	GSM5645894	lung	scRNA	8139
	GSM5645895	lung	scRNA	1331
	GSM5645896	lung	scRNA	3908
	GSM5645897	ovarian	scRNA	4132
	GSM5645898	ovarian	scRNA	3853
	GSM5645900	colorectal	scRNA	1084
	GSM5645902	renal	scRNA	155
	GSM5645906	skeletal muscle	scRNA	2863
CancerDiscov_Priego_2024	GSM8041245	lung	scRNA	4254
	GSM8041246	breast	scRNA	3442
MolCellBiochem_Zou_2024	GSM7912862	laryngeal	scRNA	7659
	GSM7912863	laryngeal	scRNA	5369
PLosOne_Sajjadi_2024	lbm1	lung	scRNA	4075
	lbm2	lung	scRNA	913
	lbm3	lung	scRNA	4952
	tnbc1	breast	scRNA	246
	tnbc6k	breast	scRNA	1373
NatureMedicine_Somnath_2025	GSM6957590	lung	snRNA	5800
	GSM6957591	lung	snRNA	4503
	GSM6957592	lung	snRNA	3234
	GSM6957593	lung	snRNA	4510
	GSM6957594	lung	snRNA	1313
	GSM6957595	lung	snRNA	3254
	GSM6957596	lung	snRNA	5189
	GSM6957597	lung	snRNA	4893
	GSM6957598	lung	snRNA	2425
	GSM6957599	lung	snRNA	2109
	GSM6957600	lung	snRNA	1420
	GSM6957601	lung	snRNA	1428
	GSM6957602	lung	snRNA	2215
	GSM6957603	lung	snRNA	3516
	GSM6957604	lung	snRNA	1118
	GSM6957605	lung	snRNA	937
	GSM6957606	lung	snRNA	2918
	GSM6957607	lung	snRNA	4464
	GSM6957608	lung	snRNA	5063
	GSM6957609	lung	snRNA	2788
	GSM6957610	lung	snRNA	1582
	GSM6957613	lung	snRNA	1304
	GSM6957614	lung	snRNA	5219
	GSM6957615	lung	snRNA	3888
	GSM6957616	lung	snRNA	3784
	GSM6957617	lung	snRNA	5728
	GSM6957618	lung	snRNA	7422
	GSM6957625	lung	snRNA	3643
	GSM6957626	lung	snRNA	1653
	GSM6957627	lung	snRNA	8274
	GSM6957628	lung	snRNA	3890
CancerCell_Jassowicz_2026	NCH1098	breast	snRNA	3893
	NCH1367	breast	snRNA	2159
	NCH1475	breast	snRNA	721
	NCH1638	breast	snRNA	181
	NCH2972	breast	snRNA	2513
	NCH4033	breast	snRNA	555
	NCH4160	breast	snRNA	459
	NCH4464	breast	snRNA	818
	NCH5119	breast	snRNA	1779
	NCH5474	breast	snRNA	1179
	NCH5475	breast	snRNA	282
	NCH5557	breast	snRNA	346
	NCH5597	breast	snRNA	123
	NCH5616	breast	snRNA	166
	NCH576b	breast	snRNA	770
	NCH6077	breast	snRNA	225
	NCH6115	breast	snRNA	49
	NCH6239	breast	snRNA	398
	NCH6248	breast	snRNA	352
	NCH631b	breast	snRNA	5349
	NCH698g	breast	snRNA	5840
	NCH7023	breast	snRNA	1512
	NCH724Y	breast	snRNA	2745
	NCH747q	breast	snRNA	636
	NCH7592	breast	snRNA	741
	NCH7611	breast	snRNA	377
	NCH767	breast	snRNA	650
	NCH998	breast	snRNA	559
