## Supplementary material for "Lineage Memory and Convergent Adaptation Dictate the Single-Cell and Spatial Architecture of Brain Malignancies": Table S4

### Sheet: TableS4
Table S4. Patient Clinicopathological Metadata for scRNAseq, IHC/mIHC and CosMx SMI Validation Cohorts
Patient ID	Gender	Age	Histology	Primary site	scRNAseq	mIHC (PanCK/SYT1)	mIHC (CD3/FOXP3/CD56/Ki-67)	mIHC (CD8/GZMB/PD-1)	IHC (CD8)	CosMx SMI 6k
BrM01	Male	81	BrM	Lung						√
BrM02	Male	63	BrM	Kidney		√				√
BrM03	Female	56	BrM	Breast		√				√
BrM04	Male	72	BrM	Lung			√	√	√	√
BrM05	Female	43	BrM	Breast						√
BrM06	Male	71	BrM	Stomach	√	√				√
BrM07	Female	50	BrM	Lung	√				√	√
BrM08	Male	68	BrM	Throat	√	√	√	√		√
BrM09	Male	54	BrM	Lung		√			√
BrM10	Male	52	BrM	Lung				√	√
BrM11	Male	75	BrM	Lung	√			√	√
BrM12	Male	66	BrM	Lung					√
BrM13	Male	81	BrM	Lung	√
BrM14	Male	68	BrM	Lung	√
BrM15	Female	69	BrM	Lung	√
GBM01	Male	61	GBM (IDH-WT)	-					√
GBM05	Male	76	GBM (IDH-WT)	-					√
GBM06	Male	69	GBM (IDH-WT)	-				√	√
GBM12	Female	57	GBM (IDH-WT)	-				√	√
GBM13	Male	64	GBM (IDH-WT)	-					√
GBM14	Female	62	GBM (IDH-WT)	-				√	√
Age: Age at diagnosis (years). BrM: Brain metastasis. CosMx SMI 6k: CosMx Spatial Molecular Imager 6,000-plex RNA assay. GBM (IDH-WT): Glioblastoma, Isocitrate Dehydrogenase-wildtype. GZMB: Granzyme B. IHC: Immunohistochemistry. mIHC: Multiplex immunohistochemistry. PanCK: Pan-cytokeratin. PD-1: Programmed cell death protein 1. scRNAseq: Single-cell RNA sequencing. SYT1: Synaptotagmin-1. √: Indic…
