## Supplementary material for "Lineage Memory and Convergent Adaptation Dictate the Single-Cell and Spatial Architecture of Brain Malignancies": Table S5

### Sheet: TableS5
Table S5. Downsampled and Balanced Spatial Niche Assignment Matrix from CosMx High-Plex Imaging
	Astrocytes	B/Plasma	BMDM	CAF	Glandular (Classical Adeno)	Neuronal Mimicry (Synaptic)	MES	Squamous / Mucinous / Basal	T/NK	Vascular
BrM01_MES-0	0.121326	0.042045	0.102995	0.151627	0.1459	0	0.134773	0.172771	0.0823675	0.0461955
BrM01_MES-11	0.078908	0	0.0837913	0	0.138606	0	0.597241	0	0.101453	0
BrM01_MES-12	0.052491	0	0.0150531	0	0.220031	0	0.323117	0.33463	0.0546781	0
BrM01_MES-14	0	0	0.0429729	0	0	0	0.957027	0	0	0
BrM01_MES-15	0.0880924	0	0.0450397	0	0.383331	0	0.481265	0	0	0.00227191
BrM01_MES-17	0.105584	0	0.0226081	0	0.383572	0	0.488236	0	0	0
BrM01_MES-21	0	0	0.0831755	0	0	0	0.916824	0	0	0
BrM01_MES-23	0	0	0.0374842	0	0	0	0.82636	0	0.136156	0
BrM01_MES-3	0.104708	0.0358511	0.17312	0.0638079	0.141624	0	0.164843	0.215761	0.0530589	0.0472256
BrM01_MES-9	0.132373	0	0.106898	0	0.288536	0	0.443071	0	0.029122	0
BrM02_MES-0	0.090817	0.0829876	0.0916188	0.103488	0.054918	0.0763729	0.0872963	0.16563	0.0896518	0.15722
BrM02_MES-1	0.0621664	0.132917	0.109238	0.103138	0.0809313	0.153887	0.139312	0.103592	0.0804143	0.0344045
BrM02_MES-2	0.0563966	0.0646978	0.0464587	0.0328034	0.334731	0.177322	0.166918	0.0725878	0.023318	0.0247666
BrM02_MES-3	0.0685863	0.0834776	0.0461921	0.0465255	0.160593	0.145856	0.257882	0.128427	0.0334138	0.0290465
BrM03_MES-0	0.00121984	0.00092277	0.0473296	0.0386927	0.261172	0	0.26651	0.260547	0.0784539	0.0451522
BrM03_MES-1	0.00923178	0.00429945	0.150527	0.11112	0.121514	0	0.165733	0.201428	0.121438	0.114709
BrM03_MES-2	0.00155394	0.223643	0.0641239	0.180986	0.0592286	0	0.131562	0.0271848	0.0940942	0.217622
BrM03_MES-3	0.331069	0.00315115	0.115804	0.0854381	0.127419	0	0.167988	0.0317763	0.0976058	0.0397479
BrM04_MES-0	0.131834	0.142585	0.12675	0.124219	0.113424	0	0.160312	0	0.133794	0.0670814
BrM04_MES-1	0.102841	0.183667	0.0952441	0.137994	0.0636438	0	0.106868	0	0.0968239	0.212918
BrM04_MES-2	0.0671177	0	0.195371	0.0264317	0.395994	0	0.169791	0	0.127556	0.017738
BrM05_MES-0	0.0924179	0.0776202	0.110978	0.0691397	0.11407	0.144884	0.124959	0.141962	0.108075	0.015895
BrM05_MES-1	0.112997	0.108103	0.0889224	0.113789	0.0779895	0.0892768	0.114529	0.0273001	0.0882668	0.178826
BrM05_MES-2	0.0858279	0.0391295	0.0648019	0.109641	0.267565	0.119221	0.194166	0	0.0593223	0.0603263
BrM05_MES-3	0	0	0.0992509	0.00975498	0.018311	0.704972	0.160841	0	0.00687016	0
BrM06_MES-0	0.147732	0.0683413	0.0605407	0.0786555	0.107225	0	0.30264	0.0754204	0.0753102	0.0841339
BrM07_MES-0	0.140243	0.153547	0.1024	0.0515228	0.0372797	0.26103	0.174454	0	0.0589702	0.0205535
BrM07_MES-1	0.129167	0.21105	0.0418211	0.0143047	0.000621625	0.253918	0.253456	0	0.095662	0
BrM08-1_MES-0	0.0567647	0.0874349	0.108921	0.0981638	0.135506	0	0.16618	0	0.123471	0.223558
BrM08-1_MES-1	0.0948575	0.00621112	0.231395	0.00453226	0.287202	0	0.283279	0	0.0886601	0.00386377
BrM08-1_MES-2	0.0517226	0.00779028	0.126413	0.0220588	0.167507	0	0.519597	0	0.0931119	0.0117997
BrM08-1_MES-3	0.00783233	0.236198	0.104488	0.214308	0.106788	0	0.150944	0	0.144577	0.0348647
BrM08-2_MES-0	0.0761563	0.105869	0.0468435	0.0992915	0.133322	0	0.311854	0	0.117025	0.109639
BrM08-2_MES-1	0.00127694	0.0161683	0.0803837	0.0155825	0.384532	0	0.421482	0	0.0622518	0.0183221
BrM08-2_MES-2	0.00731754	0.186485	0.0378391	0.1352	0.202534	0	0.140923	0	0.195205	0.0944956
BrM08-2_MES-3	0.00335695	0.00402678	0.328762	0.00796603	0.221232	0	0.373266	0	0.0482536	0.0131364
